# The Minimal Dataset for Cancer of the 1+Million Genomes Initiative

**DOI:** 10.1101/2023.10.07.561259

**Authors:** Michela Riba, Cinzia Sala, Aedin Culhane, Åsmund Flobak, Attila Patocs, Kjetil Boye, Karla Plevova, Šárka Pospíšilová, Giorgia Gandolfi, Marco J Morelli, Gabriele Bucci, Anders Edsjö, Ulrik Lassen, Fátima Al-Shahrour, Nuria Lopez-Bigas, Randi Hovland, Edwin Cuppen, Alfonso Valencia, Helene Antoine-Poirel, Richard Rosenquist Brandell, Serena Scollen, Juan Arenas Marquez, Jeroen Belien, Arcangela De Nicolo, Ruggero De Maria, David Torrents, Giovanni Tonon

## Abstract

For a real impact on healthcare, precision cancer medicine requires accessibility and interoperability of clinical and genomic data across centres and countries. Due to the heterogeneous digitization in Europe and worldwide, the definition of models for standardised data collection and usability becomes mandatory if countries want to work together on this mission. The European Union 1+Million Genomes (1+MG) initiative, supported by the Horizon 2020 Beyond 1 Million Genomes project, aims at outlining data models, guidance, best practices, and technical infrastructures for transnational access to sequenced genomes, including cancer genomes. Within the framework of the cancer-focused Working Group 9, we developed the 1+MG-Minimal Dataset for Cancer (1+MG-MDC)–a data model encompassing 140 items and organized in eight conceptual domains for the collection of cancer-related clinical information and genomics metadata. The 1+MG-MDC, which results from a multidisciplinary effort, leverages pre-existing models and emphasizes the annotation and traceability of multiple aspects relevant to the complex longitudinal path of the cancer disease and its treatment. We strived to make the 1+MG-MDC easy to adopt, yet comprehensive, addressing the needs of both clinicians and researchers. We will periodically revise and update it to ensure it remains fit for purpose. We propose the 1+MG-MDC as a model to create homogeneous databases, which would, in turn, guide discussions on clinical and genomic features with prognostic or therapeutic value and foster real-world data research.
