## Supplemental figure 1 for "The Minimal Dataset for Cancer of the 1+Million Genomes Initiative"

### Sheet: 1+MG-MDC
Item number	Domain	Subdomain	Subdomain category	Item	Item definition	Item conformance	Value sets	Value set reference (Dictionaries or Standards)	OSIRIS	mCODE	ICGC-ARGO	GDC
1	1_SUBMITTER			Identification	Name and qualification of the Submitter	Mandatory	Text					Case_Summary_submitter_id
2	1_SUBMITTER			Email	Email	Mandatory	Text
3	1_SUBMITTER			Role	Role of the Submitter (e.g. oncologist in charge of the patient, research project PI)	Optional	Text
4	1_SUBMITTER			Data_Publisher	Identifies the responsible for data collection, in compliance with DCAT-AP-EU specifications	Mandatory	Text
5	1_SUBMITTER			Data_Center	Refers to the Department in charge of data production and/or analysis	Optional	Text		Patient_ProviderCenterId
6	1_SUBMITTER			Clinical_Center	Refers to the Clinical Department in charge of the patient	Optional	Text		Patient_OriginCenterId
7	1_SUBMITTER			Institution_Clinical	Identifies the Institution involved	Optional	Text
8	1_SUBMITTER			Institution_Data_Center	Identifies the Institution involved	Optional	Text
9	1_SUBMITTER			Database_dataset_ID	May be used if data has already been put into a database (e.g. EGA archive)	Optional	Text
10	1_SUBMITTER			Publication	Publication(s)	Optional	DOI code(s)	https://www.iso.org/standard/81599.html
11	1_SUBMITTER			Projects	Identifies projects which data are part of	Optional	Text					Case_Summary_project_id
12	1_SUBMITTER			Research_Consortia	Identifies Research Consortia involved	Optional	Text
13	1_SUBMITTER			Country	EU Country	Mandatory	2- or 3-lettercode from ISO 3166-1	https://www.iso.org/iso-3166-country-codes.html
14	2_PATIENT	2.1_Personal_Data		Birth_Year	Patient's year of birth as indicated on their birth certificate	Mandatory	Partial Date (YYYY-MM), ISO 8601 format	https://www.iso.org/iso-8601-date-and-time-format.html	Patient_BirthDate	Cancer Patient Profile_Birth Date		Clinical_Demographic_Properties_ year_of_birth
15	2_PATIENT	2.1_Personal_Data		Sex_at_Birth	Sex as assigned at birth	Mandatory	Male Female Other Unknown (a proper value is applicable but not known)	http://hl7.org/fhir/ValueSet/administrative-gender	Patient_Gender	Cancer Patient Profile_Gender	gender	Clinical_Demographic_Properties_gender
16	2_PATIENT	2.1_Personal_Data		Date_of_Last_Follow_Up		Mandatory	Partial Date (YYYY-MM), ISO 8601 format	https://www.iso.org/iso-8601-date-and-time-format.html	Patient_LastNewsDate			Clinical_Follow-Up_year_of_follow_up
17	2_PATIENT	2.2_Family_Cancer_History		Topography_Code	International code for the localization of the cancer primary site	Optional	ICD-O-3 (Topology)	https://seer.cancer.gov/icd-o-3/
18	2_PATIENT	2.2_Family_Cancer_History		Parentage	Genetic relationship of the relative to the patient	Optional	Aunt Brother Cousin Daughter Father Grandchild Grandfather Grandmother Maternal Aunt Maternal Cousin Maternal Grandfather Maternal Grandmother Maternal Half-brother Maternal Half-sister Maternal Uncle Mother Nephew Niece Other Paternal Aunt Paternal Cousin Paternal Grandfather Paternal Grandmother Paternal Half-brother Paternal Half-sister Paternal Uncle Sister Son Uncle Unknown		FamilyCancerHistory_Parentage		relationship_type	family_history
19	3_SEQUENCE	3.1_Genomics		Protocol	Identification of the genomic preparation protocol (coded values)	Mandatory	single gene specific region multi gene panel whole exome whole genome		Technology_TechnicalProtocol
20	3_SEQUENCE	3.1_Genomics		Sequencing_Platform	Identification of the sequencing platform, based on Gene Expression Omnibus (GEO) platforms	Mandatory	GEO database platform identifier, in the form of GPLxxx	https://www.ncbi.nlm.nih.gov/geo/browse/?view=platforms	Technology_PlatformAccession
21	3_SEQUENCE	3.2_Bioinformatics		File_Format	Identification of the genomic file format of the sequence file	Mandatory	.fastq.gz .bam and .bai .vcf					Submittable Data Files_Submitted_unaligned_reads_data_format, Submittable Data Files_Submitted_aligned_reads_data_format
22	3_SEQUENCE	3.2_Bioinformatics		Alignment	Identification of the software used for alignment	Mandatory	links to github or other public repositories with version tracking
23	3_SEQUENCE	3.2_Bioinformatics		Alignment_Genome	Identification of the genome version (e.g. Hg38, Hg19)	Mandatory	Hg38 Hg19 CHM13 T2T Other
24	3_SEQUENCE	3.2_Bioinformatics		Variant_Calling	Identification of the software used for variant calling	Mandatory	links to github or other public repositories with version tracking
25	3_SEQUENCE	3.2_Bioinformatics		Variant_Annotation	Identification of the software used for variant annotation	Mandatory	links to github or other public repositories with version tracking
26	3_SEQUENCE	3.2_Bioinformatics		Variant_Interpretation	Database and version used for variant annotation	Mandatory	links to github or other public repositories with version tracking
27	3_SEQUENCE	3.2_Bioinformatics		Clinical_Variant_Interpretation	Database and version used for variant clinical interpretation	Mandatory	ClinVar OncoKB Other
28	4_SAMPLE	4.1_Origin	4.1.1_Solid_Tumor_Primary	Date	Defines the date of sampling	Recommended	Date (YYYY-MM-DD), ISO 8601 format	https://www.iso.org/iso-8601-date-and-time-format.html	BiologicalSample_CollectDate
29	4_SAMPLE	4.1_Origin	4.1.1_Solid_Tumor_Primary	ID	Identifier of the primary tumor sample	Recommended	Text		BiologicalSample_ExternalAccession		submitter_sample_id
30	4_SAMPLE	4.1_Origin	4.1.1_Solid_Tumor_Primary	Anatomy	Anatomic site of the primary tumor sample according to the International Classification of Diseases for Oncology	Mandatory	ICDO-3	https://seer.cancer.gov/icd-o-3/	BiologicalSample_TopographyCode	Genomic Specimen Profile_Collection_Body Site	specimen_anatomic_location	Biospecimen_Sample_biospecimen_anatomic_site
31	4_SAMPLE	4.1_Origin	4.1.1_Solid_Tumor_Primary	Processing	Sample type, based on the technique used for extraction and preservation (multiple choices allowed)	Mandatory	Fresh Frozen FFPE Biopsy Surgery Other				specimen_processing	Biospecimen_Sample_preservation_method
32	4_SAMPLE	4.1_Origin	4.1.1_Solid_Tumor_Primary	Healthy_Tumor_Matched	If both tumor and normal tissue are available, it confirms if they are matched	Mandatory	Yes No
33	4_SAMPLE	4.1_Origin	4.1.1_Solid_Tumor_Primary	Healthy_Tumor_Matching_Sample	Indicates precisely the corresponding normal sample Identifier	Mandatory	Text
34	4_SAMPLE	4.1_Origin	4.1.2_Solid_Tumor_Metastasis	Date	Defines the date of sampling	Recommended	Date (YYYY-MM-DD), ISO 8601 format	https://www.iso.org/iso-8601-date-and-time-format.html	BiologicalSample_CollectDate
35	4_SAMPLE	4.1_Origin	4.1.2_Solid_Tumor_Metastasis	ID	Identifier of the metastatic sample	Recommended	Text		BiologicalSample_ExternalAccession		submitter_sample_id
36	4_SAMPLE	4.1_Origin	4.1.2_Solid_Tumor_Metastasis	Anatomy	Anatomic site of the metastatic sample according to the International Classification of Diseases for Oncology	Mandatory	ICDO-3	https://seer.cancer.gov/icd-o-3/	BiologicalSample_TopographyCode	Genomic Specimen Profile_Collection_Body Site	specimen_anatomic_location	Biospecimen_Sample_biospecimen_anatomic_site
37	4_SAMPLE	4.1_Origin	4.1.2_Solid_Tumor_Metastasis	Processing	Sample type, based on the technique used for extraction and preservation (multiple choices allowed)	Recommended	Fresh Frozen FFPE Biopsy Surgery Other				specimen_processing	Biospecimen_Sample_preservation_method
38	4_SAMPLE	4.1_Origin	4.1.3_Hematopoietic_and_Lymphoid_Neoplasm	Date	Defines the date of sampling	Recommended	Date (YYYY-MM-DD), ISO 8601 format	https://www.iso.org/iso-8601-date-and-time-format.html	BiologicalSample_CollectDate
39	4_SAMPLE	4.1_Origin	4.1.3_Hematopoietic_and_Lymphoid_Neoplasm	ID	Identifier of the hematopoietic/lymphoid neoplasm sample	Recommended	Text		BiologicalSample_ExternalAccession		submitter_sample_id
40	4_SAMPLE	4.1_Origin	4.1.3_Hematopoietic_and_Lymphoid_Neoplasm	Anatomy	Anatomic site of the tumor sample according to the International Classification of Diseases for Oncology	Recommended	ICDO-3	https://seer.cancer.gov/icd-o-3/	BiologicalSample_TopographyCode	Genomic Specimen Profile_Collection_Body Site	specimen_anatomic_location	Biospecimen_Sample_biospecimen_anatomic_site
41	4_SAMPLE	4.1_Origin	4.1.3_Hematopoietic_and_Lymphoid_Neoplasm	Processing	Sample type, based on the technique used for extraction and preservation (multiple choices allowed)	Recommended	Fresh Frozen FFPE Biopsy Surgery Other				specimen_processing	Biospecimen_Sample_preservation_method
42	4_SAMPLE	4.1_Origin	4.1.3_Hematopoietic_and_Lymphoid_Neoplasm	Presence_of_Matching_Samples	Indicates the presence of additional samples, in the natural history of the disease	Mandatory	Yes No
43	4_SAMPLE	4.1_Origin	4.1.3_Hematopoietic_and_Lymphoid_Neoplasm	Matching_Samples	Indicates precisely the corresponding sample Identifier	Mandatory	Text
44	4_SAMPLE	4.1_Origin	4.1.4_Hematopoietic_and_Lymphoid_Recurrence	Date	Defines the date of sampling	Recommended	Date (YYYY-MM-DD), ISO 8601 format	https://www.iso.org/iso-8601-date-and-time-format.html	BiologicalSample_CollectDate
45	4_SAMPLE	4.1_Origin	4.1.4_Hematopoietic_and_Lymphoid_Recurrence	ID	Identifier of the hematopoietic/lymphoid recurrence sample	Recommended	Text		BiologicalSample_ExternalAccession		submitter_sample_id
46	4_SAMPLE	4.1_Origin	4.1.4_Hematopoietic_and_Lymphoid_Recurrence	Anatomy	Anatomic site of the hematopoietic/lymphoid recurrence sample according to the International classification of diseases for oncology	Recommended	ICDO-3	https://seer.cancer.gov/icd-o-3/	BiologicalSample_TopographyCode	Genomic Specimen Profile_Collection_Body Site	specimen_anatomic_location	Biospecimen_Sample_biospecimen_anatomic_site
47	4_SAMPLE	4.1_Origin	4.1.4_Hematopoietic_and_Lymphoid_Recurrence	Processing	Sample type, based on the technique used for extraction and preservation (multiple choices allowed)	Recommended	Fresh Frozen FFPE Biopsy Surgery Other				specimen_processing	Biospecimen_Sample_preservation_method
48	4_SAMPLE	4.1_Origin	4.1.4_Hematopoietic_and_Lymphoid_Recurrence	Presence_of_Matching_Samples	Indicates the presence of additional samples, in the natural history of the disease	Mandatory	Yes No
49	4_SAMPLE	4.1_Origin	4.1.4_Hematopoietic_and_Lymphoid_Recurrence	Matching_Samples	Indicates precisely the corresponding sample Identifier	Mandatory	Text
50	4_SAMPLE	4.1_Origin	4.1.5_Normal_Peritumoral	Date	Sampling date	Recommended	Date (YYYY-MM-DD), ISO 8601 format	date of Last Follow Up	BiologicalSample_CollectDate
51	4_SAMPLE	4.1_Origin	4.1.5_Normal_Peritumoral	ID	Identifier of the normal sample	Recommended	Text		BiologicalSample_ExternalAccession		submitter_sample_id
52	4_SAMPLE	4.1_Origin	4.1.5_Normal_Peritumoral	Anatomy	Anatomic site of the normal sample	Mandatory	Text		BiologicalSample_TopographyCode	Genomic Specimen Profile_Collection_Body Site	specimen_anatomic_location	Sample_biospecimen_anatomic_site
53	4_SAMPLE	4.1_Origin	4.1.5_Normal_Peritumoral	Processing	Sample type, based on the technique used for extraction and preservation (multiple choices allowed)	Recommended	Fresh Frozen FFPE Biopsy Surgery Other				specimen_processing	Sample_preservation_method
54	4_SAMPLE	4.1_Origin	4.1.5_Normal_Peritumoral	Healthy_Tumor_Matched	If both tumor and normal tissue are available, it confirms if they are matched	Mandatory	Yes No
55	4_SAMPLE	4.1_Origin	4.1.5_Normal_Peritumoral	Healthy_Tumor_Matching_Sample	Indicates precisely the corresponding tumor sample Identifier	Mandatory	Text
56	4_SAMPLE	4.1_Origin	4.1.6_Normal_Blood	Date	Defines the date of sampling	Recommended	Date (YYYY-MM-DD), ISO 8601 format	https://www.iso.org/iso-8601-date-and-time-format.html
57	4_SAMPLE	4.1_Origin	4.1.6_Normal_Blood	ID	Identifier of the normal sample	Recommended	Text		BiologicalSample_CollectDate		submitter_sample_id
58	4_SAMPLE	4.1_Origin	4.1.6_Normal_Blood	Processing	Sample type, based on the technique used for extraction and preservation (multiple choices allowed)	Recommended	Fresh Frozen FFPE Biopsy Surgery Other				specimen_processing	Biospecimen_Sample_preservation_method
59	4_SAMPLE	4.1_Origin	4.1.6_Normal_Blood	Presence_of_Matching_Samples	Indicates the presence of additional samples, in the natural history of the disease	Mandatory	Yes No
60	4_SAMPLE	4.1_Origin	4.1.6_Normal_Blood	Matching_Samples	Indicates precisely the corresponding sample Identifier	Mandatory	Text
61	4_SAMPLE	4.1_Origin	4.1.7_Liquid_Biopsy	Date	Defines the date of sampling	Recommended	Date (YYYY-MM-DD), ISO 8601 format	https://www.iso.org/iso-8601-date-and-time-format.html	BiologicalSample_CollectDate
62	4_SAMPLE	4.1_Origin	4.1.7_Liquid_Biopsy	ID	Identifier of the sample	Recommended	Text		BiologicalSample_ExternalAccession		submitter_sample_id
63	4_SAMPLE	4.1_Origin	4.1.7_Liquid_Biopsy	Description	Describes the processed material (e.g. circulating tumor cells)	Recommended	Text
64	4_SAMPLE	4.1_Origin	4.1.7_Liquid_Biopsy	Processing	Sample type, based on the technique used for extraction and preservation (multiple choices allowed)	Recommended	Fresh Frozen FFPE Biopsy Surgery Other				specimen_processing	Biospecimen_Sample_preservation_method
65	4_SAMPLE	4.1_Origin	4.1.7_Liquid_Biopsy	Presence_of_Matching_Samples	Indicates the presence of additional samples, in the natural history of the disease	Mandatory	Yes No
66	4_SAMPLE	4.1_Origin	4.1.7_Liquid_Biopsy	Matching_Samples	Indicates precisely the corresponding sample identifier	Mandatory	Text
67	4_SAMPLE	4.1_Origin	4.1.8_Other	Date	Defines the date of sampling	Recommended	Date (YYYY-MM-DD), ISO 8601 format	https://www.iso.org/iso-8601-date-and-time-format.html	BiologicalSample_CollectDate
68	4_SAMPLE	4.1_Origin	4.1.8_Other	ID	Identifier of the sample	Recommended	Text		BiologicalSample_ExternalAccession		submitter_sample_id
69	4_SAMPLE	4.1_Origin	4.1.8_Other	Description	Describes the processed material	Recommended	Text
70	4_SAMPLE	4.1_Origin	4.1.8_Other	Processing	Sample type, based on the technique used for extraction and preservation (multiple choices allowed)	Recommended	Fresh Frozen FFPE Biopsy Surgery Other				specimen_processing	Biospecimen_Sample_preservation_method
71	4_SAMPLE	4.1_Origin	4.1.8_Other	Presence_of_Matching_Samples	Indicates the presence of additional samples, in the natural history of the disease	Mandatory	Yes No
72	4_SAMPLE	4.1_Origin	4.1.8_Other	Matching_Samples	Indicates precisely the corresponding sample identifier	Mandatory	Text
73	5_DISEASE	5.1_Cancer		Topology	Describes the tissue of origin of the cancer	Mandatory	ICD-O-3 (Topology)	https://seer.cancer.gov/icd-o-3/			specimen_anatomic_location	Case_Properties_disease_type
74	5_DISEASE	5.1_Cancer		Morfology	Describes the tumor cell type and biological activity	Mandatory	ICD-O-3 (Morphology)	https://seer.cancer.gov/icd-o-3/		Primary Cancer Condition Profile_Histology Morphology Behavior	tumour_histological_type	Clinical_Diagnosis_morphology
75	5_DISEASE	5.1_Cancer	5.1.1_Event	Definition	Used to specify the initial cancer diagnosis (neoplasm) and then follow the disease progression (primary cancer, loco-regional or metastatic relapse) with ICD-10 codes	Mandatory	ICD-10	https://icd.who.int/browse10/2019/en	TumorPathologyEvent_Type			Case_Properties_disease_type
76	5_DISEASE	5.1_Cancer	5.1.1_Event	Start_Date	Date of tumor event onset or subsequent tumor event	Recommended	Date (YYYY-MM-DD), ISO 8601 format	https://www.iso.org/iso-8601-date-and-time-format.html
77	5_DISEASE	5.1_Cancer	5.1.1_Event	Diagnosis_Date	Date of cancer diagnosis	Recommended	Date (YYYY-MM-DD), ISO 8601 format	https://www.iso.org/iso-8601-date-and-time-format.html		Primary Cancer Condition Profile_Asserted Date
78	5_DISEASE	5.1_Cancer	5.1.2_TNM	Tumor_Size	Describes the size of the primary tumor according to the international TNM classification for solid tumors	Optional	Text		TNM_T	TNM Primary Tumor Category Profile_Status, TNM Primary Tumor Category Profile_Code, TNM Primary Tumor Category Profile_Value	clinical_t_category	Clinical_Diagnosis_ajcc_clinical_t, Clinical_Diagnosis_ajcc_pathological_t
79	5_DISEASE	5.1_Cancer	5.1.2_TNM	Lymph_Node_Status	Indicates lymph node involvement by metastatic tumor cells according to the international TNM classification for solid tumors	Optional	Text		TNM_N	TNM Regional Nodes Category Profile_Status, TNM Regional Nodes Category Profile_Code, TNM Regional Nodes Category Profile_Value	clinical_n_category	Clinical_Diagnosis_ajcc_pathological_n
80	5_DISEASE	5.1_Cancer	5.1.2_TNM	Metastases	Indicates presence or absence of metastasis according to the international TNM classification for solid tumors	Optional	Text		TNM_M	TNM Distant Metastases Category Profile_Status, TNM Primary Tumor Category Profile_Code, TNM Primary Tumor Category Profile_Value	clinical_m_category	Clinical_Diagnosis_ajcc_pathological_m
81	5_DISEASE	5.1_Cancer	5.1.2_TNM	Version	Version of the TNM classification	Optional	Number		TNM_Version		clinical_tumour_staging_system	Clinical_Diagnosis_ajcc_staging_system_edition
82	5_DISEASE	5.1_Cancer	5.1.3_Grade	Scale	Classification scale used for cancer grading	Optional	Scarff-Bloom et Richardson (SBR) Gleason Bloom-Richardson Elston-Ellis Other
83	5_DISEASE	5.1_Cancer	5.1.3_Grade	Value	Histological grade according to the scale indicated above, used to describe the tumor cell type and biological activity	Optional	Text			Primary Cancer Condition Profile_Stage		Clinical_Diagnosis_ajcc_clinical_stage, Clinical_Diagnosis_ajcc_pathological_stage
84	5_DISEASE	5.1_Cancer	5.1.4_Haematologic	Staging	Related to the classifications used for the haematological and lymphoid malignances	Optional	Text
85	5_DISEASE	5.1_Cancer	5.1.4_Haematologic	Value	Value, according to the classification system used above	Optional	Text
86	5_DISEASE	5.2_Comorbidity		Classification	Specifies the comorbid condition	Optional	ICD-10	https://icd.who.int/browse10/2019/en	RelatedPathology_PathologyCode	Comorbidities Elixhauser Profile_Component	comorbidity_type_code
87	5_DISEASE	5.2_Comorbidity		Clinical_Status	Indicates the status of the comorbid condition	Optional	Active Inactive Recurring Remission Relapsed
88	5_DISEASE	5.2_Comorbidity		Age_at_Diagnosis	Indicates the age (years) at diagnosis of the comorbid condition	Optional	Integer		RelatedPathology_DiagnosisDate		age_at_comorbidity_diagnosis
89	6_TREATMENT	6.1_Cancer		Type	Indicates the type of treatment regimen that the patient completed	Optional	Ablation Bone marrow transplant Chemotherapy Endoscopic therapy Hormonal therapy Immunotherapy No treatment Other targeting molecular therapy Photodynamic therapy Radiation therapy Stem cell transplant Surgery Other (SNOMED)		Treatment_Type	treatment_type		Clinical_Treatment_Properties_treatment_type
90	6_TREATMENT	6.1_Cancer		Pre-Treated	Indicates if cancer has been pre-treated or is in course of treatment	Recommended	Yes No
91	6_TREATMENT	6.1_Cancer	6.1.1_Surgery	Date	Defines the date of the procedure	Optional	Date (YYYY-MM-DD), ISO 8601 format	https://www.iso.org/iso-8601-date-and-time-format.html	Treatment_StartDate	Cancer-Related Surgical Procedure Profile_Performed
92	6_TREATMENT	6.1_Cancer	6.1.1_Surgery	Resection_Quality	Evaluation of the surgical resection quality based on coded values	Optional	R0_no residual disease apparent R1_disease is visible with microscope R2_remaining disease is bigger		Treatment_SurgeryResectionQuality
93	6_TREATMENT	6.1_Cancer	6.1.2_Chemotherapy	Drug_ID_ATC	Anatomical Therapeutic Chemical (ACT) classification system code, indicating, where possible, the 5th level (chemical substance)	Optional	ATC code	https://www.whocc.no/atc/structure_and_principles/	Drug_Code	Cancer-Related Medication Administration Profile_Medication
94	6_TREATMENT	6.1_Cancer	6.1.2_Chemotherapy	Drug_Name	Name of the drug	Recommended	Text	https://seer.cancer.gov/seertools/seerrx/ https://hemonc.org/wiki/Main_Page	Drug_Name	Cancer-Related Medication Administration Profile_Medication	drug_name	Clinical_Treatment_Properties_therapeutic_agents
95	6_TREATMENT	6.1_Cancer	6.1.2_Chemotherapy	Intention_to_Treat	Indicates the intended purpose for which the treatment is given, may be coded as SNOMED-CT	Optional	Curative Palliative Unknown			Cancer-Related Medication Administration Profile_Treatment Intent	treatment_intent	Clinical_Treatment_Properties_treatment_intent_type
96	6_TREATMENT	6.1_Cancer	6.1.2_Chemotherapy	Line	Indicates if the treatment was the primary treatment after the initial diagnosis or the 2nd, 3rd, …	Optional	Text		Treatment_LineNumber		line_of_treatment	Clinical_Treatment_Properties_regimen_or_line_of_therapy
97	6_TREATMENT	6.1_Cancer	6.1.2_Chemotherapy	Start	Indicates the start date of the overall period of chemotherapy treatment regimen	Recommended	Date (YYYY-MM-DD), ISO 8601 format	https://www.iso.org/iso-8601-date-and-time-format.html	Treatment_StartDate
98	6_TREATMENT	6.1_Cancer	6.1.2_Chemotherapy	End	Indicates the end of the overall chemotherapy treatment regimen	Recommended	Date (YYYY-MM-DD), ISO 8601 format	https://www.iso.org/iso-8601-date-and-time-format.html	Treatment_EndDate
99	6_TREATMENT	6.1_Cancer	6.1.2_Chemotherapy	Setting	Indicates the treatment setting	Optional	Adjuvant Advanced/Metastatic Neoadjuvant Not applicable	https://evs.nci.nih.gov/ftp1/CDISC/SDTM/SDTM%20Terminology.txt #NCIt C124308			treatment_setting
100	6_TREATMENT	6.1_Cancer	6.1.2_Chemotherapy	Dosage_Units	Indicates units used to record chemotherapy drug dosage	Optional	mg/m2 IU/m2 ug/m2 g/m2 mg/kg	https://ucum.org/trac			chemotherapy_drug_dose_units	Clinical_Treatment_Properties_treatment_dose_units
101	6_TREATMENT	6.1_Cancer	6.1.2_Chemotherapy	Cumulative_Drug_Dosage	Indicates the total actual drug dose in the units specified above (dosage_units)	Optional	number				actual_cumulative_drug_dose	Clinical_Treatment_Properties_treatment_dose
102	6_TREATMENT	6.1_Cancer	6.1.2_Chemotherapy	Outcome	Outcome of the prescribed treatment	Recommended	Treatment completed as prescribed Treatment incomplete due to technical or organizational problems Treatment incomplete because patient died Patient choice (stopped or interrupted treatment) Physician decision (stopped or interrupted treatment) Treatment stopped due to lack of efficacy (disease progression) Treatment stopped due to acute toxicity Other Not applicable Unknown			Cancer-Related Medication Administration Profile_Termination Reason, Cancer-Related Medication Administration Profile_Status	outcome_of_treatment	Clinical_Treatment_Properties_treatment_outcome
103	6_TREATMENT	6.1_Cancer	6.1.2_Chemotherapy	Response_to_Treatment	The patients' response to the applied treatment regimen (based on RECIST)	Optional	Complete response Disease progression NED Partial response Stable disease	https://recist.eortc.org/			response_to_treatment
104	6_TREATMENT	6.1_Cancer	6.1.2_Chemotherapy	Adverse_Events	Reports any treatment-related adverse events	Optional	https://docs.icgc-argo.org/dictionary #adverse_events	NCI-CTCAE (v5.0) proposal	AdverseEvent_Code		adverse_events	Clinical_Follow-Up_Properties_adverse_events
105	6_TREATMENT	6.1_Cancer	6.1.2_Chemotherapy	Toxicity_Type	If the treatment was terminated early due to acute toxicity, indicates whether it was due to hematological or non-hematological toxicity	Optional	Hematological Non-hematological					toxicity_type
106	6_TREATMENT	6.1_Cancer	6.1.3_Radiation_Therapy	Intention_to_Treat	Indicates the intended purpose for which the treatment is given, may be coded as SNOMED-CT	Optional	Curative Palliative Unknown	https://www.snomed.org/		Radiotherapy Course Summary Profile_Treatment Intent		treatment_intent
107	6_TREATMENT	6.1_Cancer	6.1.3_Radiation_Therapy	Line	Indicates if the treatment was the primary treatment after the initial diagnosis or the 2nd, 3rd, …	Optional	Text		Treatment_LineNumber
108	6_TREATMENT	6.1_Cancer	6.1.3_Radiation_Therapy	Modality	Indicates the method of radiation treatment or modality	Optional	Electron Heavy Ions Photon Proton			Radiotherapy Course Summary Profile_Modality and Technique, Radiotherapy Course Summary Profile_Modality and Technique_Modality		adiation_therapy_modality
109	6_TREATMENT	6.1_Cancer	6.1.3_Radiation_Therapy	Type	Indicates the type of radiation therapy administered	Optional	External Internal (e.g. brachytherapy)			Radiotherapy Course Summary Profile_Modality and Technique, Radiotherapy Course Summary Profile_Modality and Technique_Technique		radiation_therapy_type
110	6_TREATMENT	6.1_Cancer	6.1.3_Radiation_Therapy	Fractions	Indicates the total number of fractions delivered as part of treatment	Optional	Integer			Radiotherapy Course Summary Profile_Dose Delivered to Volume_Fractions Delivered		radiation_therapy_fractions
111	6_TREATMENT	6.1_Cancer	6.1.3_Radiation_Therapy	Dosage	Indicates the total dose given in Gray units	Optional	Number (Gy)			Radiotherapy Course Summary Profile_Dose Delivered to Volume_Total Dose Delivered		radiation_therapy_dosage
112	6_TREATMENT	6.1_Cancer	6.1.3_Radiation_Therapy	Duration	Duration (days) of the treatment regimen	Optional	integer					treatment_duration
113	6_TREATMENT	6.1_Cancer	6.1.3_Radiation_Therapy	Start	Indicates the start date of the overall radiation treatment	Recommended	Date (YYYY-MM-DD), ISO 8601 format	https://www.iso.org/iso-8601-date-and-time-format.html	Treatment_StartDate
114	6_TREATMENT	6.1_Cancer	6.1.3_Radiation_Therapy	End	Indicates the end of the overall radiation treatment	Recommended	Date (YYYY-MM-DD), ISO 8601 format	https://www.iso.org/iso-8601-date-and-time-format.html	Treatment_EndDate
115	6_TREATMENT	6.1_Cancer	6.1.3_Radiation_Therapy	Site	Indicates the body region where radiation therapy was administered	Optional	Abdomen Body Brain Chest Head Liver Lower Limb Lung Neck Pelvis Skin Spine Thorax Upper Limb			Radiotherapy Course Summary Profile_Body Site		anatomical_site_irradiated
116	6_TREATMENT	6.1_Cancer	6.1.3_Radiation_Therapy	Outcome	Outcome of the prescribed treatment	Recommended	Treatment completed as prescribed Treatment incomplete due to technical or organizational problems Treatment incomplete because patient died Patient choice (stopped or interrupted treatment) Physician decision (stopped or interrupted treatment) Treatment stopped due to lack of efficacy (disease progression) Treatment stopped due to acute toxicity Other Not applicable Unknown			Radiotherapy Course Summary Profile_Termination Reason		outcome_of_treatment
117	6_TREATMENT	6.1_Cancer	6.1.3_Radiation_Therapy	Response_to_Treatment	The patient's response to the applied treatment regimen (based on RECIST)	Optional	Complete response Disease progression NED Partial response Stable disease	https://recist.eortc.org/				response_to_treatment
118	6_TREATMENT	6.1_Cancer	6.1.3_Radiation_Therapy	Adverse_Events	Reports any treatment-related adverse events	Optional	Abdominal distension Abdominal infection Abdominal pain ... https://docs.icgc-argo.org/dictionary #adverse_events	NCI-CTCAE (v5.0) proposal	AdverseEvent_Code		adverse_events	Clinical_Follow-Up_Properties_adverse_events
119	6_TREATMENT	6.1_Cancer	6.1.3_Radiation_Therapy	Toxicity_Type	If the treatment was terminated early due to acute toxicity, indicates whether it was due to hematological or non-hematological toxicity	Optional	Hematological Non-hematological					toxicity_type
120	6_TREATMENT	6.1_Cancer	6.1.4_Hormonal_Therapy_and_Biological_Therapy	Start	Defines the start date for the treatment	Recommended	Date (YYYY-MM-DD), ISO 8601 format	https://www.iso.org/iso-8601-date-and-time-format.html	Treatment_StartDate
121	6_TREATMENT	6.1_Cancer	6.1.4_Hormonal_Therapy_and_Biological_Therapy	End	Defines the end date for the treatment	Recommended	Date (YYYY-MM-DD), ISO 8601 format	https://www.iso.org/iso-8601-date-and-time-format.html	Treatment_EndDate
122	6_TREATMENT	6.1_Cancer	6.1.4_Hormonal_Therapy_and_Biological_Therapy	Intention_to_Treat	Indicates the intended purpose for which the treatment is given, may be coded as SNOMED-CT	Optional	Curative Palliative Unknown	https://www.snomed.org/		Cancer-Related Medication Administration Profile_Treatment Intent		treatment_intent
123	6_TREATMENT	6.1_Cancer	6.1.4_Hormonal_Therapy_and_Biological_Therapy	Line	Indicates if the treatment was the primary treatment after the initial diagnosis or the 2nd, 3rd, …	Optional	Text		Treatment_LineNumber			line_of_treatment
124	6_TREATMENT	6.1_Cancer	6.1.4_Hormonal_Therapy_and_Biological_Therapy	Setting	Indicates the treatment setting	Optional	Adjuvant Advanced/Metastatic Neoadjuvant Not applicable	https://evs.nci.nih.gov/ftp1/CDISC/SDTM/SDTM%20Terminology.txt #NCIt C124308				treatment_setting
125	6_TREATMENT	6.1_Cancer	6.1.4_Hormonal_Therapy_and_Biological_Therapy	Outcome	Indicates the patient's outcome of the prescribed treatment (coded values)	Recommended	Treatment completed as prescribed Treatment incomplete due to technical or organizational problems Treatment incomplete because patient died Patient choice (stopped or interrupted treatment) Physician decision (stopped or interrupted treatment) Treatment stopped due to lack of efficacy (disease progression) Treatment stopped due to acute toxicity Other Not applicable Unknown			Cancer-Related Medication Administration Profile_Termination Reason, Cancer-Related Medication Administration Profile_Status		outcome_of_treatment
126	6_TREATMENT	6.1_Cancer	6.1.4_Hormonal_Therapy_and_Biological_Therapy	Response_to_Treatment	The patient's response to the applied treatment regimen (based on RECIST)	Optional	Complete response Disease progression NED Partial response Stable disease	https://recist.eortc.org/				response_to_treatment
127	6_TREATMENT	6.1_Cancer	6.1.4_Hormonal_Therapy_and_Biological_Therapy	Adverse_Events	Reports any treatment-related adverse events	Optional	https://docs.icgc-argo.org/dictionary #adverse_events	NCI-CTCAE (v5.0) proposal	AdverseEvent_Code		adverse_events	Clinical_Follow-Up_Properties_adverse_events
128	6_TREATMENT	6.1_Cancer	6.1.4_Hormonal_Therapy_and_Biological_Therapy	Toxicity_Type	If the treatment was terminated early due to acute toxicity, indicates whether it was due to hematological or non-hematological toxicity	Optional	Hematological Non-hematological				toxicity_type
129	6_TREATMENT	6.1_Cancer	6.1.4_Hormonal_Therapy_and_Biological_Therapy	Drug_Name	Name of the drug	Optional	Text	https://seer.cancer.gov/seertools/seerrx/ https://hemonc.org/wiki/Main_Page	Drug_Name	Cancer-Related Medication Administration Profile_Medication	drug_name	Clinical_Treatment_Properties_therapeutic_agents
130	6_TREATMENT	6.2_Comorbidity		Procedures	Indicates the type of treatment regimen that the patient completed; coded values can be chosen, SNOMED may be chosen for "procedures"	Optional	SNOMED CT				comorbidity_treatment
131	6_TREATMENT	6.2_Comorbidity	6.2.1_Drug	Drug_ID_ATC	Anatomical Therapeutic Chemical (ACT) classification system code, indicating, where possible, the 5th level (chemical substance)	Optional	ATC code	https://hemonc.org/wiki/Main_Page
132	6_TREATMENT	6.2_Comorbidity	6.2.1_Drug	Drug_Name	Name of the drug	Optional	Text				drug_name
133	7_ENVIRONMENTAL_EXPOSURE	7.1_Tobacco		Smoking_Status	Indicates patient's self-reported smoking status and history (coded values)	Optional	Current reformed smoker for <= 15 years Current reformed smoker for > 15 years Current reformed smoker, duration not specified Current smoker Lifelong non-smoker (<100 cigarettes smoked in lifetime) Smoking history not documented				tobacco_smoking_status	Clinical_Exposure_Properties_environmental_tobacco_smoke_exposure
134	7_ENVIRONMENTAL_EXPOSURE	7.2_Alcohol		History	Indicates if patient has consumed at least 12 drinks of any alcoholic beverage in their lifetime (coded values)	Optional	Yes No Unknown				alcohol_history	Clinical_Exposure_Properties_environmental_alcohol_history
135	7_ENVIRONMENTAL_EXPOSURE	7.2_Alcohol		Quantity	Indicates the amount of alcohol intake (coded values based on alcohol type)	Optional	1 A.U.= 125 ml of wine, 330 ml of beer, 80 ml of drink, 40 ml liquor				alcohol_consumption_category	Clinical_Exposure_Properties_alcohol_drinks_per_day, Clinical_Exposure_Properties_alcohol_day_per_week
136	7_ENVIRONMENTAL_EXPOSURE	7.3_Viral_Bacterial_Infection		Name	Specifies the viral/bacterial agent	Optional	Text
137	7_ENVIRONMENTAL_EXPOSURE	7.4_Other		Type	Indicates other exposures, e.g. asbestos	Optional	Text				opiate_use, hot_drinks_consumption, red_meat_frequency, processed_meat_frequency, soft_drinks_frequency, exercise_frequency, exercise_intensity	Clinical_Exposure_Properties_chemical_exposure_type, Clinical_Exposure_Properties_occupation_type,
138	8_BIOMARKER			Type	Information specifying the purpose of the biomarker used	Optional	Diagnosis Prognosis Prediction
139	8_BIOMARKER			Name	Name of the biomarker	Optional	Text			Tumor Marker Test Profile_Status	ca19-9_level, crp_levels, ldh_level, anc, alc, brca_carrier, er_status, er_allred_score, er_percent_positive, her2_ihc_status, her2_ish_status, pr_status, pr_allred_score, pr_percent_positive, pd-l1_status, alk_ihc_status, alk_ihc_intensity, alk_fish_status, ros1_ihc_status, pan-trk_ihc_status, ret_fish_status, hpv_ihc_status, hpv_dna_status	Clinical_Molecular_Test_gene_symbol, Clinical_Molecular_Test_test_result, Clinical_Molecular_Test_laboratory_test
140	8_BIOMARKER			Code	Code of the biomarker	Optional	LOINC code	https://loinc.org/	Biomarker_Code	Tumor Marker Test Profile_Code
